# Partitioning changes in ecosystem productivity by effects of species interactions in biodiversity experiments

**DOI:** 10.1101/2024.03.30.587418

**Authors:** Jing Tao, Charles A. Nock, Eric B. Searle, Shongming Huang, Rongzhou Man, Hua Yang, Grégoire T. Freschet, Cyrille Violle, Ji Zheng

## Abstract

Species interactions affect ecosystem productivity. Positive interactions (resource partitioning and facilitation) increase productivity while negative interactions (species interference) decrease productivity relative to the null expectations defined by monoculture yields. Effects of competitive interactions (resource competition) can be either positive or negative. Distinguishing effects of species interactions is therefore difficult, if not impossible, with current biodiversity experiments involving mixtures and full density monocultures.

To partition changes in ecosystem productivity by effects of species interactions, we modify null expectations with competitive growth responses, i.e., proportional changes in individual size (biomass or volume) expected in mixture based on species differences in growth and competitive ability. We use partial density (species density in mixture) monocultures and the competitive exclusion principle to determine maximum competitive growth responses and full density monoculture yields to measure species ability to achieve maximum competitive growth responses in mixture. Deviations of observed yields from competitive expectations represent the effects of positive/negative species interactions, while the differences between competitive and null expectations reflect the effects of competitive interactions.

We demonstrate the effectiveness of our competitive partitioning model in distinguishing effects of species interactions using both simulated and experimental species mixtures. Our competitive partitioning model enables meaningful assessments of species interactions at both species and community levels and helps disentangle underlying mechanisms of species interactions responsible for changes in ecosystem productivity and identify species mixtures that maximize positive effects.
