## Supplementary material for "Partitioning changes in ecosystem productivity by effects of species interactions in biodiversity experiments": Table S1, Table S2

### Sheet: Table S1
Simulated growth and yield of mixed trembling aspen (Populus tremuloides Michx.) and white spruce (Picea glauca (Moench) Voss) by different ages and stand compositions in western Canada
Age	Mixture	Total density (stems/ha)	Species proportion in mixture (%)		Species density in mixture (stems/ha)		Full density monoculture yield (m3/ha)a		Partial density monoculture yield (m3/ha)a		Null expectation (m3/ha)		Observed yields in mixture (m3/ha)a		Individual size at full density (m3)		Individual size at partial density (m3)		Maximum competitive growth response		Relative competitive ability		Competitive growth response		Competitive expectation (m3/ha)		Deviations from competitive expectation (m3/ha)		Relative yield change		Biodiversity partitioning with addittive partitioning (m3/ha)			Biodiversity partitioning with competitive expectation (m3/ha)			Facilitative effect (m3/ha)		Biodiversity partitioning with addittive partitioning on partial density monoculture of more competitive species (m3/ha)
Years	Aspen:spruce	Aspen+spruce	Aspen	Spruce	Aspen	Spruce	Aspen	Spruce	Aspen	Spruce	Aspen	Spruce	Aspen	Spruce	Aspen	Spruce	Aspen	Spruce	Aspen increase	Spruce decrease	Aspen	Spruce	Aspen gain	Spruce loss	Aspen	Spruce	Aspen	Spruce	Aspen	Spruce	Net biodiversity effect	Complementarity effect (CE) (Fig. 1d)	Selection effect (SE) (Fig. 1c)	Competitive effect (Fig. 1a)	Positive effect (Fig. 1b)	Negative effect (Fig. 1a)	Aspen	Spruce	Net biodiversity effect	Complementarity effect (CE)	Selection effect (SE)
80	90:10	1100	0.9	0.1	990	110	240.216	143.142	235.608	73.2709	216.194	14.3142	229.65	13.7157	0.218378	0.130129	0.237988	0.666099	0.0897963	-1	0.404109	0.404109	0.0362875	-0.404109	224.039	8.52973	5.6102	5.18593	0.0560136	-0.00418174	12.8568	9.93508	2.92168	2.06063	10.7961	0	0	0	5.0992	-3.67704	8.77624
80	70:30	1100	0.7	0.3	770	330	240.216	143.142	224.147	102.018	168.151	42.9427	203.653	33.0289	0.218378	0.130129	0.2911	0.309146	0.333009	-1	0.404109	0.404109	0.134572	-0.404109	190.78	25.5892	12.8736	7.43976	0.147792	-0.0692582	25.5883	15.0534	10.5349	5.2749	20.3134	0	0	0	13.0531	-12.8221	25.8752
80	50:50	1100	0.5	0.5	550	550	240.216	143.142	207.627	117.792	120.108	71.5712	167.286	58.2029	0.218378	0.130129	0.377503	0.214167	0.72867	-1	0.404109	0.404109	0.294462	-0.404109	155.475	42.6486	11.8114	15.5543	0.196401	-0.0933916	33.8103	19.7447	14.0656	6.44464	27.3656	0	0	0	15.9478	-26.0042	41.952
80	30:70	1100	0.3	0.7	330	770	240.216	143.142	179.089	129.407	72.0647	100.2	110.345	93.9878	0.218378	0.130129	0.542693	0.168061	1.48511	-1	0.404109	0.404109	0.600146	-0.404109	115.314	59.7081	-4.96941	34.2797	0.159357	-0.0433967	32.0681	22.2271	9.84098	2.75779	29.3103	0	0	0	6.82436	-48.776	55.6004
80	10:90	1100	0.1	0.9	110	990	240.216	143.142	124.497	138.912	24.0216	128.828	26.2153	139.649	0.218378	0.130129	1.13179	0.140315	4.1827	-1	0.404109	0.404109	1.69027	-0.404109	64.6245	76.7676	-38.4092	62.8819	0.00913237	0.0755978	13.015	16.241	-3.22601	-11.4577	24.4727	0	0	0.73752	-28.353	-92.3375	63.9845
60	90:10	1800	0.9	0.1	1620	180	189.689	88.2868	186.115	47.0397	170.72	8.82868	180.502	9.56328	0.105383	0.0490482	0.114886	0.261332	0.0901756	-1	0.534571	0.534571	0.0482053	-0.534571	178.95	4.10912	1.55185	5.45416	0.0515657	0.00832066	10.5161	8.32349	2.19258	3.51006	7.00601	0	0	0	6.56612	-2.61881	9.18493
60	70:30	1800	0.7	0.3	1260	540	189.689	88.2868	177.286	64.3411	132.782	26.486	158.121	22.403	0.105383	0.0490482	0.140703	0.11915	0.335162	-1	0.534571	0.534571	0.179168	-0.534571	156.573	12.3274	1.54805	10.0756	0.133579	-0.0462477	21.2554	12.1379	9.11741	9.63169	11.6237	0	0	0	18.0176	-9.08794	27.1055
60	50:50	1800	0.5	0.5	900	900	189.689	88.2868	164.818	73.7367	94.8446	44.1434	128.072	38.1027	0.105383	0.0490482	0.183131	0.0819297	0.737766	-1	0.534571	0.534571	0.394389	-0.534571	132.25	20.5456	-4.17775	17.5571	0.17517	-0.0684207	27.1872	14.8369	12.3504	13.8078	13.3794	0	0	0	25.8297	-18.2237	44.0534
60	30:70	1800	0.3	0.7	540	1260	189.689	88.2868	144.85	80.529	56.9067	61.8007	85.4261	58.4552	0.105383	0.0490482	0.268241	0.0639119	1.54539	-1	0.534571	0.534571	0.826122	-0.534571	103.919	28.7638	-18.4926	29.6913	0.150348	-0.0378943	25.1738	15.6297	9.54411	13.975	11.1988	0	0	0	26.1425	-32.8543	58.9968
60	10:90	1800	0.1	0.9	180	1620	189.689	88.2868	109.231	85.9385	18.9689	79.4581	28.5821	82.9563	0.105383	0.0490482	0.606837	0.0530485	4.7584	-1	0.534571	0.534571	2.54371	-0.534571	67.2203	36.9821	-38.6381	45.9742	0.0506789	0.0396227	13.1114	12.5508	0.56056	5.77534	7.33605	0	0	0	10.8037	-58.9531	69.7568
40	90:10	3600	0.9	0.1	3240	360	110.353	27.2288	108.35	15.5175	99.3174	2.72288	104.462	3.42273	0.0306535	0.00756354	0.0334412	0.0431043	0.0909426	-1	0.753257	0.753257	0.0685032	-0.753257	106.121	0.671851	-1.65891	2.75088	0.04662	0.0257028	5.8445	4.97514	0.869361	4.75253	1.09197	0	0	0	6.30931	-1.24866	7.55797
40	70:30	3600	0.7	0.3	2520	1080	110.353	27.2288	103.5	20.7064	77.2468	8.16863	90.3495	7.57027	0.0306535	0.00756354	0.0410714	0.0191725	0.339861	-1	0.753257	0.753257	0.256002	-0.753257	97.0222	2.01555	-6.67269	5.55472	0.118735	-0.0219752	12.5043	6.65615	5.84818	13.6223	0	-1.11798	0	0	18.0845	-4.27174	22.3563
40	50:50	3600	0.5	0.5	1800	1800	110.353	27.2288	96.9599	23.4127	55.1763	13.6144	72.4466	12.1363	0.0306535	0.00756354	0.0538666	0.013007	0.757275	-1	0.753257	0.753257	0.570422	-0.753257	86.6501	3.35925	-14.2035	8.77708	0.156501	-0.0542825	15.7922	7.03167	8.76057	21.2187	0	-5.42644	0	0	28.1692	-8.34863	36.5179
40	30:70	3600	0.3	0.7	1080	2520	110.353	27.2288	87.4035	25.2676	33.1058	19.0601	49.6173	17.5033	0.0306535	0.00756354	0.0809291	0.0100268	1.64013	-1	0.753257	0.753257	1.23544	-0.753257	74.0059	4.70296	-24.3886	12.8003	0.149625	-0.0571774	14.9546	6.3595	8.59509	26.5429	0	-11.5883	0	0	35.2375	-14.3059	49.5434
40	10:90	3600	0.1	0.9	360	3240	110.353	27.2288	70.6357	26.6562	11.0353	24.5059	20.6012	23.867	0.0306535	0.00756354	0.19621	0.00822722	5.40091	-1	0.753257	0.753257	4.06827	-0.753257	55.9297	6.04666	-35.3285	17.8204	0.0866855	-0.023462	8.92713	4.34919	4.57794	26.4352	0	-17.5081	0	0	35.0946	-24.7584	59.853
20	90:10	11000	0.9	0.1	9900	1100	23.7078	0.695385	23.3408	0.462885	21.337	0.0695385	22.2701	0.109069	0.00215525	6.32168e-05	0.00235765	0.000420805	0.0939116	-1	0.970668	0.970668	0.091157	-0.970668	23.282	0.00203967	-1.01191	0.10703	0.0393584	0.0568473	0.972631	1.17386	-0.201231	1.87752	0	-0.904885	0	0	1.93425	-0.188875	2.12313
20	70:30	11000	0.7	0.3	7700	3300	23.7078	0.695385	22.4824	0.587537	16.5954	0.208615	18.9633	0.213517	0.00215525	6.32168e-05	0.00291979	0.000178041	0.354736	-1	0.970668	0.970668	0.344331	-0.970668	22.3097	0.00611901	-3.34645	0.207398	0.0998773	0.00704883	2.37277	1.30467	1.0681	5.51182	0	-3.13905	0	0	5.67837	-0.630639	6.30901
20	50:50	11000	0.5	0.5	5500	5500	23.7078	0.695385	21.3799	0.642127	11.8539	0.347692	15.0936	0.30983	0.00215525	6.32168e-05	0.00388725	0.00011675	0.803617	-1	0.970668	0.970668	0.780046	-0.970668	21.1005	0.0101983	-6.00687	0.299632	0.136652	-0.0544482	3.20184	1.00301	2.19883	8.90908	0	-5.70724	0	0	9.17829	-1.19809	10.3764
20	30:70	11000	0.3	0.7	3300	7700	23.7078	0.695385	19.8211	0.67256	7.11233	0.486769	10.5945	0.413149	0.00215525	6.32168e-05	0.00600639	8.73454e-05	1.78686	-1	0.970668	0.970668	1.73445	-0.970668	19.4483	0.0142777	-8.85384	0.398871	0.146878	-0.10587	3.40852	0.500354	2.90817	11.8635	0	-8.45497	0	0	12.222	-2.00034	14.2223
20	10:90	11000	0.1	0.9	1100	9900	23.7078	0.695385	16.8776	0.689983	2.37078	0.625846	4.97311	0.542751	0.00215525	6.32168e-05	0.0153433	6.96952e-05	6.11903	-1	0.970668	0.970668	5.93955	-0.970668	16.4521	0.018357	-11.479	0.524394	0.109767	-0.119496	2.51924	-0.118703	2.63794	13.4738	0	-10.9546	0	0	13.881	-3.51524	17.3962
Notes	aGrowth and yield data were generated with GYPSY model developed by Huang et al. (2009)																													Average	14.254	8.99575	5.25825	9.29938	8.1947	-3.24008			13.286	-18.2911	31.5771
																														Relative contribution		63.1103	36.8897	65.2405	57.4905	-22.731

### Sheet: Table S2
Partitioning of net mixing effects with the additive partitioning and the competitive expectation for a grassland diversity–productivity experiment conducted by Mahaut et al. (2020).
Mixturea	Total density (stems/pot)	Species proportion in mixture (%)		Species density in mixture (stems/pot)		Full density monoculture yield (g/pot)		Partial density monoculture yield (g/pot)		Null expectation (g/pot)		Observed yields in mixture (g/pot)		Individual size at full density (g)		Individual size at partial density (g)		Maximum competitive growth response		Relative competitive ability		Competitive growth response		Competitive expectation (g/pot)		Deviations from competitive expectation (g/pot)		Relative yield change		Biodiversity partitioning with addittive partitioning (g/pot)			Biodiversity partitioning with competitive expectation (g/pot)			Facilitative effect (g/pot)		Biodiversity partitioning with addittive partitioning on partial density monoculture of more competitive species (g/pot)
Species1:Species2	Species1+Species2	Species1	Species2	Species1	Species2	Species1	Species2	Species1	Species2	Species1	Species2	Species1	Species2	Species1	Species2	Species1	Species2	Species1	Species2	Species1	Species2	Species1	Species2	Species1	Species2	Species1	Species2	Species1	Species2	Net biodiversity effect	Complementarity effect (CE)	Selection effect (SE)	Competitive effect	Positive effect	Negative effect	Species1	Species2	Net biodiversity effect	Complementarity effect (CE)	Selection effect (SE)
Bromus: Dactylis	6	0.5	0.5	3	3	5.51743	9.82777	5.29163	11.5159	2.75872	4.91388	2.61993	8.58683	0.919572	1.63796	1.76388	3.83864	-1	1.34355	0.438587	0.438587	-0.438587	0.589264	1.54878	7.80946	1.07115	0.777375	-0.0251536	0.373732	3.53417	2.6745	0.859665	1.68564	1.84853	0	0	0	3.84333	1.31796	2.52537
Bromus: Lotus	6	0.5	0.5	3	3	5.51743	6.31143	5.29163	4.72383	2.75872	3.15572	3.76403	3.2158	0.919572	1.05191	1.76388	1.57461	-1	0.496913	0.125803	0.125803	-0.125803	0.0625134	2.41166	3.35299	1.35237	-0.137191	0.182207	0.00951976	1.0654	1.13396	-0.068557	-0.149782	1.21518	0	0	0	-1.1906	-1.48774	0.297137
Bromus:Plantago	6	0.5	0.5	3	3	5.51743	8.5531	5.29163	16.0678	2.75872	4.27655	1.8527	10.8728	0.919572	1.42552	1.76388	5.35593	-1	2.75719	0.35492	0.35492	-0.35492	0.978581	1.77959	8.4615	0.0731072	2.41127	-0.16421	0.771208	5.6902	4.27039	1.41981	3.20583	2.48437	0	0	0	9.03253	6.18114	2.85139
Bromus:Sanguisorba	6	0.5	0.5	3	3	5.51743	4.38973	5.29163	3.5902	2.75872	2.19487	2.9241	2.15403	0.919572	0.731622	1.76388	1.19673	0.91815	-1	0.204389	0.204389	0.187659	-0.204389	3.27642	1.74626	-0.352316	0.407772	0.0299747	-0.00930201	0.12455	0.102404	0.0221462	0.0690935	0.0554565	0	0	0	0.33805	-0.202725	0.540775
Bromus:Trifolium	6	0.5	0.5	3	3	5.51743	13.2915	5.29163	14.1863	2.75872	6.64573	3.80287	9.27257	0.919572	2.21524	1.76388	4.72878	-1	1.13465	0.584889	0.584889	-0.584889	0.663646	1.14517	11.0561	2.65769	-1.78358	0.189246	0.197633	3.67098	3.63838	0.0326022	2.79687	0.874112	0	0	0	4.78188	0.633168	4.14872
Dactylis:Lotus	6	0.5	0.5	3	3	9.82777	6.31143	11.5159	4.72383	4.91388	3.15572	11.7871	1.9935	1.63796	1.05191	3.83864	1.57461	1.34355	-1	0.357796	0.357796	0.480717	-0.357796	7.27607	2.02661	4.51103	-0.0331146	0.699367	-0.184145	5.711	4.15764	1.55336	1.23308	4.47792	0	0.271167	0	3.44633	1.38616	2.06018
Dactylis:Plantago	6	0.5	0.5	3	3	9.82777	8.5531	11.5159	16.0678	4.91388	4.27655	4.37483	9.45217	1.63796	1.42552	3.83864	5.35593	1.34355	-1	0.129701	0.129701	0.174259	-0.129701	5.77017	3.72188	-1.39534	5.73029	-0.0548497	0.605116	4.63657	5.05718	-0.420618	0.301619	4.33495	0	0	0	2.3255	1.57869	0.746811
Dactylis:Sanguisorba	6	0.5	0.5	3	3	9.82777	4.38973	11.5159	3.5902	4.91388	2.19487	6.00773	1.90513	1.63796	0.731622	3.83864	1.19673	1.34355	-1	0.553334	0.553334	0.743432	-0.553334	8.56702	0.980373	-2.55929	0.92476	0.111302	-0.0660025	0.804117	0.322023	0.482094	2.43864	0	-1.63453	0	0	4.40718	1.22111	3.18608
Dactylis:Trifolium	6	0.5	0.5	3	3	9.82777	13.2915	11.5159	14.1863	4.91388	6.64573	7.54897	7.70003	1.63796	2.21524	3.83864	4.72878	-1	1.13465	0.260596	0.260596	-0.260596	0.295686	3.63335	8.61078	3.91562	-0.910748	0.268126	0.0793216	3.68938	4.01636	-0.326982	0.684511	3.00487	0	0	0	2.62672	0.778267	1.84845
Lotus:Plantago	6	0.5	0.5	3	3	6.31143	8.5531	4.72383	16.0678	3.15572	4.27655	1.04263	16.2037	1.05191	1.42552	1.57461	5.35593	-1	2.75719	0.262088	0.262088	-0.262088	0.722626	2.32864	7.3669	-1.28601	8.8368	-0.334802	1.39448	9.81407	7.87583	1.93824	2.26327	7.5508	0	0	0.1359	8.63553	6.52994	2.10559
Lotus:Sanguisorba	6	0.5	0.5	3	3	6.31143	4.38973	4.72383	3.5902	3.15572	2.19487	1.87737	2.6002	1.05191	0.731622	1.57461	1.19673	0.496913	-1	0.304479	0.304479	0.1513	-0.304479	3.63318	1.52658	-1.75581	1.07362	-0.202545	0.0923367	-0.873017	-0.58968	-0.283337	-0.190832	0	-0.682184	0	0	-0.62675	-1.3459	0.719154
Lotus:Trifolium	6	0.5	0.5	3	3	6.31143	13.2915	4.72383	14.1863	3.15572	6.64573	2.4307	9.20713	1.05191	2.21524	1.57461	4.72878	-1	1.13465	0.525151	0.525151	-0.525151	0.595865	1.49849	10.6057	0.932213	-1.39856	-0.114874	0.19271	1.83638	0.762911	1.07347	2.30273	0	-0.466345	0	0	4.38488	0.659896	3.72499
Plantago:Sanguisorba	6	0.5	0.5	3	3	8.5531	4.38973	16.0678	3.5902	4.27655	2.19487	11.552	1.07947	1.42552	0.731622	5.35593	1.19673	2.75719	-1	0.486767	0.486767	1.34211	-0.486767	10.0161	1.12648	1.53583	-0.0470114	0.850618	-0.254093	6.16002	3.86036	2.29966	4.6712	1.48881	0	0	0	9.59638	5.68575	3.91064
Plantago:Trifolium	6	0.5	0.5	3	3	8.5531	13.2915	16.0678	14.1863	4.27655	6.64573	10.1834	6.90507	1.42552	2.21524	5.35593	4.72878	-1	1.13465	0.356497	0.356497	-0.356497	0.4045	2.75197	9.33393	7.43146	-2.42887	0.690613	0.0195113	6.16622	7.75618	-1.58996	1.16362	5.00259	0	0	0	3.26405	0.735358	2.52869
Sanguisorba:Trifolium	6	0.5	0.5	3	3	4.38973	13.2915	3.5902	14.1863	2.19487	6.64573	1.88513	13.4142	0.731622	2.21524	1.19673	4.72878	-1	1.13465	0.669733	0.669733	-0.669733	0.759914	0.724892	11.6959	1.16024	1.71828	-0.0705586	0.509234	6.45873	3.87815	2.58058	3.58021	2.87852	0	0	0	5.34573	0.595206	4.75053
Notes:	aSpecies codes: Bro - Bromus erectus, Dac - Dactylis glomerata, Lot - Lotus corniculatus, Plan - Plantago lanceolata, Sang - Sanguisorba minor, and Tri - Trifolium repens.																												Average	3.89925	3.26111	0.638145	1.73705	2.34774	-0.185537			4.01405	1.61775	2.3963
																													Relative contribution		83.6342	16.3658	44.5482	60.21	-4.75827
